# Genetic and heat-stress related environmental influences on pig whole-blood gene expression levels

**DOI:** 10.64898/2026.03.17.712411

**Authors:** Arthur Durante, Katia Feve, Claire Naylies, Yann Labrune, Laure Gress, Yannick Lippi, Sabrina Legoueix, Denis Milan, Jean-Luc Gourdine, Hélène Gilbert, David Renaudeau, Juliette Riquet, Guillaume Devailly

## Abstract

**Background:** Gene expression levels are affected by genetics and environmental effects. However, quantification of the influence of genetics and environmental effects on gene expression remains limited, especially in farm animals. Here, the relative influence of genetic and heat-related environmental variations on gene expression levels was investigated in pigs, using a backcross herd of diverse heat adaptation levels. Backcross animals were raised in either a tropical or temperate environment. Animals raised in temperate environment were subjected to an experimental heat stress at the end of their growth.

**Results:** We identified 1,967 differentially expressed genes (DEGs) between pigs raised in the tropical (n = 181) and temperate (n = 180) facilities, and 472 DEGs throughout a 3 weeks experimental heat stress. Transcriptome-wide association (TWAS) study identified 139 associations between gene expression levels and thermoregulation/production traits. We detected 6,014 expression quantitative trait loci (eQTLs) associated with the expression level of 3,297 genes. Genetic variance was estimated to explain 36.3% of gene expression variance on average, and was the main source of variance for 27.7% of transcripts. Most eQTLs found are located in proximal regions (cis-eQTLs) and few within distal regions (trans-eQTLs) to their assigned genes. A trans-eQTL hotspot highlighted a hematopoietic mechanism driven by *GPATCH8*. An integration of GWAS and TWAS pointed to *TMCO1* and *ZNF184* as candidate genes for backfat thickness.

**Conclusions:** This study provides a better understanding of the impact of climate, heat stress and genetic influences on the pig whole blood transcriptome.
