## Additional file 6 Table S4 for "Genetic and heat-stress related environmental influences on pig whole-blood gene expression levels"

Gene symbol or Ensembl ID	Probe name	Cis-eGene top-SNP ID	Top-SNP position	Hotspot chromosome	Hostpot start (bp)	Hotspot end (bp)	Top-SNP to hotspot SNPs mean LD	Hotspot SNPs
HCRT	a_72_p232227	INRA0038774	20575791	12	27209884	27716084	0.018	ASGA0082320, ALGA0108989, ALGA0105569, MARC0036271
STAT5B	a_72_p302659	INRA0038774	20575791	12	27209884	27716084	0.018	ASGA0082320, ALGA0108989, ALGA0105569, MARC0036271
STAT5A	a_72_p442276	INRA0038774	20575791	12	27209884	27716084	0.018	ASGA0082320, ALGA0108989, ALGA0105569, MARC0036271
SRSF1	a_72_p049051	ASGA0054332	34371590	12	27209884	27716084	0.162	ASGA0082320, ALGA0108989, ALGA0105569, MARC0036271
CDK12	o9485	DBKK0000322	22661675	12	27209884	27716084	0.447	ASGA0082320, ALGA0108989, ALGA0105569, MARC0036271
PSMB3	o13284	DBKK0000322	22661675	12	27209884	27716084	0.447	ASGA0082320, ALGA0108989, ALGA0105569, MARC0036271
STARD3	a_72_p440686	DBKK0000322	22661675	12	27209884	27716084	0.447	ASGA0082320, ALGA0108989, ALGA0105569, MARC0036271
PSMB3	a_72_p394728	DBKK0000322	22661675	12	27209884	27716084	0.447	ASGA0082320, ALGA0108989, ALGA0105569, MARC0036271
STARD3	a_72_p304539	DBKK0000322	22661675	12	27209884	27716084	0.447	ASGA0082320, ALGA0108989, ALGA0105569, MARC0036271
ENSSSCG00000033286	a_72_p183301	H3GA0056107	25590102	12	27209884	27716084	0.072	ASGA0082320, ALGA0108989, ALGA0105569, MARC0036271
ENSSSCG00000033918	gi_40391542_gb_bp142071_1_bp142071	H3GA0033104	6495254	12	27209884	27716084	0.051	ASGA0082320, ALGA0108989, ALGA0105569, MARC0036271
CD300C	a_72_p144971	H3GA0033104	6495254	12	27209884	27716084	0.051	ASGA0082320, ALGA0108989, ALGA0105569, MARC0036271
STRADA	a_72_p416563	MARC0013841	15202433	12	27209884	27716084	0.122	ASGA0082320, ALGA0108989, ALGA0105569, MARC0036271
DDX42	a_72_p330613	MARC0013841	15202433	12	27209884	27716084	0.122	ASGA0082320, ALGA0108989, ALGA0105569, MARC0036271
PSMC5	a_72_p228082	MARC0013841	15202433	12	27209884	27716084	0.122	ASGA0082320, ALGA0108989, ALGA0105569, MARC0036271
LIMD2	a_72_p226712	MARC0013841	15202433	12	27209884	27716084	0.122	ASGA0082320, ALGA0108989, ALGA0105569, MARC0036271
PSMC5	a_72_p690631	MARC0013841	15202433	12	27209884	27716084	0.122	ASGA0082320, ALGA0108989, ALGA0105569, MARC0036271
PSMC5	a_72_p123336	MARC0013841	15202433	12	27209884	27716084	0.122	ASGA0082320, ALGA0108989, ALGA0105569, MARC0036271
THRA	a_72_p364005	ASGA0053809	24768715	12	27209884	27716084	0.078	ASGA0082320, ALGA0108989, ALGA0105569, MARC0036271
TIMM22	o9733	ALGA0108452	46751167	12	27209884	27716084	0.065	ASGA0082320, ALGA0108989, ALGA0105569, MARC0036271
GPATCH8	a_72_p303309	ALGA0065600	22736274	12	27209884	27716084	0.622	ASGA0082320, ALGA0108989, ALGA0105569, MARC0036271
CWC25	a_72_p341348	ALGA0065600	22736274	12	27209884	27716084	0.622	ASGA0082320, ALGA0108989, ALGA0105569, MARC0036271
ENSSSCG00000017867	a_72_p205317	ALGA0066905	50805750	12	27209884	27716084	0.069	ASGA0082320, ALGA0108989, ALGA0105569, MARC0036271
MAP3K3	a_72_p040616	ASGA0053421	15057323	12	27209884	27716084	0.08	ASGA0082320, ALGA0108989, ALGA0105569, MARC0036271
CCDC47	o2361	ASGA0053421	15057323	12	27209884	27716084	0.08	ASGA0082320, ALGA0108989, ALGA0105569, MARC0036271
ENSSSCG00000017388	cust_320_pi427286967	ASGA0096968	24355033	12	27209884	27716084	0.135	ASGA0082320, ALGA0108989, ALGA0105569, MARC0036271
SCRN2	o7302	ASGA0096968	24355033	12	27209884	27716084	0.135	ASGA0082320, ALGA0108989, ALGA0105569, MARC0036271
ENSSSCG00000017608	a_72_p382698	ASGA0054033	32054593	12	27209884	27716084	0.235	ASGA0082320, ALGA0108989, ALGA0105569, MARC0036271
ENSSSCG00000017608	o4416	ASGA0054033	32054593	12	27209884	27716084	0.235	ASGA0082320, ALGA0108989, ALGA0105569, MARC0036271
PTRH2	a_72_p203427	MARC0109449	38484928	12	27209884	27716084	0.104	ASGA0082320, ALGA0108989, ALGA0105569, MARC0036271
GOSR2	a_72_p027481	MARC0001766	18033035	12	27209884	27716084	0.135	ASGA0082320, ALGA0108989, ALGA0105569, MARC0036271
MIEN1	a_72_p157721	DIAS0000407	22592702	12	27209884	27716084	0.001	ASGA0082320, ALGA0108989, ALGA0105569, MARC0036271
NFE2L1	a_72_p064031	MARC0010590	24880435	12	27209884	27716084	0.023	ASGA0082320, ALGA0108989, ALGA0105569, MARC0036271
ANKRD40	o13006	H3GA0034522	43261063	12	27209884	27716084	0.395	ASGA0082320, ALGA0108989, ALGA0105569, MARC0036271
RPS6KB1	a_72_p292609	ALGA0066212	34644342	12	27209884	27716084	0.002	ASGA0082320, ALGA0108989, ALGA0105569, MARC0036271
RPS6KB1	o10272	ALGA0066212	34644342	12	27209884	27716084	0.002	ASGA0082320, ALGA0108989, ALGA0105569, MARC0036271
MMD	a_72_p165416	ALGA0065934	31691415	12	27209884	27716084	0.109	ASGA0082320, ALGA0108989, ALGA0105569, MARC0036271
CRK	gi_115553038_dbj_ak239624_1	CASI0009186	47304042	12	27209884	27716084	0.019	ASGA0082320, ALGA0108989, ALGA0105569, MARC0036271
POLDIP2	a_72_p319093	ALGA0066658	44457198	12	27209884	27716084	0.001	ASGA0082320, ALGA0108989, ALGA0105569, MARC0036271
TNFAIP1	a_72_p350513	ALGA0066658	44457198	12	27209884	27716084	0.001	ASGA0082320, ALGA0108989, ALGA0105569, MARC0036271
POLDIP2	o9198	ALGA0066658	44457198	12	27209884	27716084	0.001	ASGA0082320, ALGA0108989, ALGA0105569, MARC0036271
TOM1L1	a_72_p345923	ASGA0104866	27584666	12	27209884	27716084	0.019	ASGA0082320, ALGA0108989, ALGA0105569, MARC0036271
MRPL10	a_72_p208072	ASGA0053778	24132024	12	27209884	27716084	0.001	ASGA0082320, ALGA0108989, ALGA0105569, MARC0036271
CSF3	a_72_p347383	MARC0113309	22708807	12	27209884	27716084	0.076	ASGA0082320, ALGA0108989, ALGA0105569, MARC0036271
ENSSSCG00000017913	a_72_p037391	ALGA0066930	52389776	12	27209884	27716084	0.015	ASGA0082320, ALGA0108989, ALGA0105569, MARC0036271
TSPOAP1	o4312	MARC0039239	35751427	12	27209884	27716084	0.093	ASGA0082320, ALGA0108989, ALGA0105569, MARC0036271
TMEM107	o8684	ALGA0066969	53235714	12	27209884	27716084	0.036	ASGA0082320, ALGA0108989, ALGA0105569, MARC0036271
TRIM37	a_72_p135526	ASGA0054385	36269246	12	27209884	27716084	0.012	ASGA0082320, ALGA0108989, ALGA0105569, MARC0036271
ANKRD40	a_72_p375333	ALGA0105911	27109190	12	27209884	27716084	0.348	ASGA0082320, ALGA0108989, ALGA0105569, MARC0036271
CALCOCO2	a_72_p216332	H3GA0056013	25066287	12	27209884	27716084	0.004	ASGA0082320, ALGA0108989, ALGA0105569, MARC0036271
NPEPPS	o13198	ALGA0065660	24489639	12	27209884	27716084	0.103	ASGA0082320, ALGA0108989, ALGA0105569, MARC0036271
PPP1R9B	a_72_p287029	ALGA0120489	26276230	12	27209884	27716084	0.006	ASGA0082320, ALGA0108989, ALGA0105569, MARC0036271
GEMIN4	a_72_p352108	ASGA0055015	50679544	12	27209884	27716084	0.191	ASGA0082320, ALGA0108989, ALGA0105569, MARC0036271
ENSSSCG00000017867	o14863	ASGA0055015	50679544	12	27209884	27716084	0.191	ASGA0082320, ALGA0108989, ALGA0105569, MARC0036271
PCGF2	gi_59783361_gb_dn107929_1_dn107929	H3GA0054304	23537577	12	27209884	27716084	0.046	ASGA0082320, ALGA0108989, ALGA0105569, MARC0036271
ATAD5	a_72_p045916	H3GA0034491	42862420	12	27209884	27716084	0.149	ASGA0082320, ALGA0108989, ALGA0105569, MARC0036271
DGKE	a_72_p230312	ASGA0054137	33080942	12	27209884	27716084	0.007	ASGA0082320, ALGA0108989, ALGA0105569, MARC0036271
CRLF3	a_72_p168991	DIAS0004274	42585364	12	27209884	27716084	0.003	ASGA0082320, ALGA0108989, ALGA0105569, MARC0036271
ZNF207	a_72_p246257	DIAS0004274	42585364	12	27209884	27716084	0.003	ASGA0082320, ALGA0108989, ALGA0105569, MARC0036271
ZPBP2	a_72_p441334	ASGA0093449	40516637	12	27209884	27716084	0.402	ASGA0082320, ALGA0108989, ALGA0105569, MARC0036271
PCGF2	a_72_p393853	ASGA0094508	23515650	12	27209884	27716084	0.149	ASGA0082320, ALGA0108989, ALGA0105569, MARC0036271
DYNLL2	a_72_p008051	H3GA0056098	33882019	12	27209884	27716084	0.02	ASGA0082320, ALGA0108989, ALGA0105569, MARC0036271
NME1	a_72_p375018	H3GA0055877	27198533	12	27209884	27716084	0.042	ASGA0082320, ALGA0108989, ALGA0105569, MARC0036271
NME1	a_72_p371268	ALGA0065773	26810952	12	27209884	27716084	0.492	ASGA0082320, ALGA0108989, ALGA0105569, MARC0036271
SRSF1	a_72_p049051	ASGA0054332	34371590	12	45524778	45863925	0.073	ALGA0066690, ASGA0054854, INRA0039107, ALGA0066693, ALGA0066702
CRLF3	a_72_p168991	DIAS0004274	42585364	12	45524778	45863925	0.023	ALGA0066690, ASGA0054854, INRA0039107, ALGA0066693, ALGA0066702
ZNF207	a_72_p246257	DIAS0004274	42585364	12	45524778	45863925	0.023	ALGA0066690, ASGA0054854, INRA0039107, ALGA0066693, ALGA0066702
GEMIN4	a_72_p352108	ASGA0055015	50679544	12	45524778	45863925	0.293	ALGA0066690, ASGA0054854, INRA0039107, ALGA0066693, ALGA0066702
ENSSSCG00000017867	o14863	ASGA0055015	50679544	12	45524778	45863925	0.293	ALGA0066690, ASGA0054854, INRA0039107, ALGA0066693, ALGA0066702
SLC43A2	a_72_p183836	ALGA0123348	47843443	12	45524778	45863925	0.043	ALGA0066690, ASGA0054854, INRA0039107, ALGA0066693, ALGA0066702
SLC43A2	o12148	ALGA0123348	47843443	12	45524778	45863925	0.043	ALGA0066690, ASGA0054854, INRA0039107, ALGA0066693, ALGA0066702
TIMM22	o9733	ALGA0108452	46751167	12	45524778	45863925	0.008	ALGA0066690, ASGA0054854, INRA0039107, ALGA0066693, ALGA0066702
ENSSSCG00000017867	a_72_p205317	ALGA0066905	50805750	12	45524778	45863925	0.037	ALGA0066690, ASGA0054854, INRA0039107, ALGA0066693, ALGA0066702
ENSSSCG00000017608	a_72_p382698	ASGA0054033	32054593	12	45524778	45863925	0.149	ALGA0066690, ASGA0054854, INRA0039107, ALGA0066693, ALGA0066702
ENSSSCG00000017608	o4416	ASGA0054033	32054593	12	45524778	45863925	0.149	ALGA0066690, ASGA0054854, INRA0039107, ALGA0066693, ALGA0066702
BLTP2	a_72_p436554	MARC0033294	45036586	12	45524778	45863925	0.036	ALGA0066690, ASGA0054854, INRA0039107, ALGA0066693, ALGA0066702
TMEM97	o9528	MARC0033294	45036586	12	45524778	45863925	0.036	ALGA0066690, ASGA0054854, INRA0039107, ALGA0066693, ALGA0066702
TRAF4	a_72_p312728	MARC0033294	45036586	12	45524778	45863925	0.036	ALGA0066690, ASGA0054854, INRA0039107, ALGA0066693, ALGA0066702
POLDIP2	a_72_p319093	ALGA0066658	44457198	12	45524778	45863925	0.106	ALGA0066690, ASGA0054854, INRA0039107, ALGA0066693, ALGA0066702
TNFAIP1	a_72_p350513	ALGA0066658	44457198	12	45524778	45863925	0.106	ALGA0066690, ASGA0054854, INRA0039107, ALGA0066693, ALGA0066702
POLDIP2	o9198	ALGA0066658	44457198	12	45524778	45863925	0.106	ALGA0066690, ASGA0054854, INRA0039107, ALGA0066693, ALGA0066702
GOSR2	a_72_p027481	MARC0001766	18033035	12	45524778	45863925	0.034	ALGA0066690, ASGA0054854, INRA0039107, ALGA0066693, ALGA0066702
CDK12	o9485	DBKK0000322	22661675	12	45524778	45863925	0.832	ALGA0066690, ASGA0054854, INRA0039107, ALGA0066693, ALGA0066702
PSMB3	o13284	DBKK0000322	22661675	12	45524778	45863925	0.832	ALGA0066690, ASGA0054854, INRA0039107, ALGA0066693, ALGA0066702
STARD3	a_72_p440686	DBKK0000322	22661675	12	45524778	45863925	0.832	ALGA0066690, ASGA0054854, INRA0039107, ALGA0066693, ALGA0066702
PSMB3	a_72_p394728	DBKK0000322	22661675	12	45524778	45863925	0.832	ALGA0066690, ASGA0054854, INRA0039107, ALGA0066693, ALGA0066702
STARD3	a_72_p304539	DBKK0000322	22661675	12	45524778	45863925	0.832	ALGA0066690, ASGA0054854, INRA0039107, ALGA0066693, ALGA0066702
ANKRD40	o13006	H3GA0034522	43261063	12	45524778	45863925	0.945	ALGA0066690, ASGA0054854, INRA0039107, ALGA0066693, ALGA0066702
PIK3R5	a_72_p232232	ALGA0067033	53995960	12	45524778	45863925	0.012	ALGA0066690, ASGA0054854, INRA0039107, ALGA0066693, ALGA0066702
ENSSSCG00000017878	gi_52351796_gb_ay610214_1	ALGA0066888	50006582	12	45524778	45863925	0.049	ALGA0066690, ASGA0054854, INRA0039107, ALGA0066693, ALGA0066702
ENSSSCG00000017878	o9301	ALGA0066888	50006582	12	45524778	45863925	0.049	ALGA0066690, ASGA0054854, INRA0039107, ALGA0066693, ALGA0066702
CRK	gi_115553038_dbj_ak239624_1	CASI0009186	47304042	12	45524778	45863925	0.009	ALGA0066690, ASGA0054854, INRA0039107, ALGA0066693, ALGA0066702
SERPINF1	a_72_p008221	DRGA0011805	50132193	12	45524778	45863925	0.051	ALGA0066690, ASGA0054854, INRA0039107, ALGA0066693, ALGA0066702
ATP2A3	a_72_p071146	DRGA0011805	50132193	12	45524778	45863925	0.051	ALGA0066690, ASGA0054854, INRA0039107, ALGA0066693, ALGA0066702
ITGAE	a_72_p055596	H3GA0034657	50022041	12	45524778	45863925	0.05	ALGA0066690, ASGA0054854, INRA0039107, ALGA0066693, ALGA0066702
EFNB3	a_72_p118471	ALGA0066960	52955740	12	45524778	45863925	0.012	ALGA0066690, ASGA0054854, INRA0039107, ALGA0066693, ALGA0066702
ENSSSCG00000017955	a_72_p223467	ALGA0066960	52955740	12	45524778	45863925	0.012	ALGA0066690, ASGA0054854, INRA0039107, ALGA0066693, ALGA0066702
CSF3	a_72_p347383	MARC0113309	22708807	12	45524778	45863925	0.343	ALGA0066690, ASGA0054854, INRA0039107, ALGA0066693, ALGA0066702
ENSSSCG00000039918	a_72_p310278	ALGA0066720	48451598	12	45524778	45863925	0.031	ALGA0066690, ASGA0054854, INRA0039107, ALGA0066693, ALGA0066702
ENSSSCG00000039918	a_72_p020737	ALGA0066720	48451598	12	45524778	45863925	0.031	ALGA0066690, ASGA0054854, INRA0039107, ALGA0066693, ALGA0066702
ENSSSCG00000017913	a_72_p037391	ALGA0066930	52389776	12	45524778	45863925	0.165	ALGA0066690, ASGA0054854, INRA0039107, ALGA0066693, ALGA0066702
SHPK	a_72_p253572	ALGA0119636	49628532	12	45524778	45863925	0.027	ALGA0066690, ASGA0054854, INRA0039107, ALGA0066693, ALGA0066702
ACADVL	o10386	ALGA0067079	55004622	12	45524778	45863925	0.23	ALGA0066690, ASGA0054854, INRA0039107, ALGA0066693, ALGA0066702
PIGS	a_72_p280294	MARC0017521	44776487	12	45524778	45863925	0.671	ALGA0066690, ASGA0054854, INRA0039107, ALGA0066693, ALGA0066702
YBX2	o8969	ASGA0055046	51043016	12	45524778	45863925	0.022	ALGA0066690, ASGA0054854, INRA0039107, ALGA0066693, ALGA0066702
DHX33	o4381	ASGA0055046	51043016	12	45524778	45863925	0.022	ALGA0066690, ASGA0054854, INRA0039107, ALGA0066693, ALGA0066702
SDF2	o8004	ASGA0054836	45372120	12	45524778	45863925	0.3	ALGA0066690, ASGA0054854, INRA0039107, ALGA0066693, ALGA0066702
ALDOC	a_72_p293754	ASGA0054836	45372120	12	45524778	45863925	0.3	ALGA0066690, ASGA0054854, INRA0039107, ALGA0066693, ALGA0066702
GOSR1	a_72_p063941	DIAS0004797	46425181	12	45524778	45863925	0.239	ALGA0066690, ASGA0054854, INRA0039107, ALGA0066693, ALGA0066702
TMEM107	o8684	ALGA0066969	53235714	12	45524778	45863925	0.065	ALGA0066690, ASGA0054854, INRA0039107, ALGA0066693, ALGA0066702
TRIM37	a_72_p135526	ASGA0054385	36269246	12	45524778	45863925	0.144	ALGA0066690, ASGA0054854, INRA0039107, ALGA0066693, ALGA0066702
SDF2	a_72_p082221	ASGA0089419	45462553	12	45524778	45863925	0.261	ALGA0066690, ASGA0054854, INRA0039107, ALGA0066693, ALGA0066702
DNAH9	a_72_p371413	MARC0087816	56269132	12	45524778	45863925	0.032	ALGA0066690, ASGA0054854, INRA0039107, ALGA0066693, ALGA0066702
FLOT2	o13138	ALGA0108001	40714394	12	45524778	45863925	0.446	ALGA0066690, ASGA0054854, INRA0039107, ALGA0066693, ALGA0066702
ENSSSCG00000017920	a_72_p303329	ALGA0066899	50712041	12	45524778	45863925	0.011	ALGA0066690, ASGA0054854, INRA0039107, ALGA0066693, ALGA0066702
ENSSSCG00000017907	a_72_p037231	ALGA0110696	52300193	12	45524778	45863925	0.001	ALGA0066690, ASGA0054854, INRA0039107, ALGA0066693, ALGA0066702
CYB5D2	a_72_p133381	ALGA0117416	49762181	12	45524778	45863925	0.076	ALGA0066690, ASGA0054854, INRA0039107, ALGA0066693, ALGA0066702
P2RX5	o11336	ASGA0084578	50190727	12	45524778	45863925	0.005	ALGA0066690, ASGA0054854, INRA0039107, ALGA0066693, ALGA0066702
NXN	a_72_p197212	ASGA0101340	47038120	12	45524778	45863925	0.008	ALGA0066690, ASGA0054854, INRA0039107, ALGA0066693, ALGA0066702
ENSSSCG00000033238	o13740	ASGA0086721	52111960	12	45524778	45863925	0.543	ALGA0066690, ASGA0054854, INRA0039107, ALGA0066693, ALGA0066702
ATAD5	a_72_p045916	H3GA0034491	42862420	12	45524778	45863925	0.092	ALGA0066690, ASGA0054854, INRA0039107, ALGA0066693, ALGA0066702
ENSSSCG00000017388	cust_320_pi427286967	ASGA0096968	24355033	12	45524778	45863925	0.006	ALGA0066690, ASGA0054854, INRA0039107, ALGA0066693, ALGA0066702
SCRN2	o7302	ASGA0096968	24355033	12	45524778	45863925	0.006	ALGA0066690, ASGA0054854, INRA0039107, ALGA0066693, ALGA0066702
ZPBP2	a_72_p441334	ASGA0093449	40516637	12	45524778	45863925	0.485	ALGA0066690, ASGA0054854, INRA0039107, ALGA0066693, ALGA0066702
ENSSSCG00000038687	a_72_p089266	ASGA0100140	41948120	12	45524778	45863925	0.037	ALGA0066690, ASGA0054854, INRA0039107, ALGA0066693, ALGA0066702
TP53I13	a_72_p363978	ALGA0066858	49369630	12	45524778	45863925	0.099	ALGA0066690, ASGA0054854, INRA0039107, ALGA0066693, ALGA0066702
DYNLL2	a_72_p008051	H3GA0056098	33882019	12	45524778	45863925	0.01	ALGA0066690, ASGA0054854, INRA0039107, ALGA0066693, ALGA0066702
