## Additional file 7 Table S5 for "Genetic and heat-stress related environmental influences on pig whole-blood gene expression levels"

Term	P.value	Adjusted.P.value	Odds.Ratio	Combined.Score	Genes	source	Hotspot best candidate genes
Platelet Alpha Granule (GO:0031091)	6.24767895346121e-05	0.00399851453021518	22.0739687055477	213.691809617824	VWF;ITGB3;F13A1;PPBP	GO_Cellular_Component_2023	ANKRD40
Platelet Alpha Granule Lumen (GO:0031093)	0.000539447026501825	0.0172623048480584	21.9050751879699	164.834945317584	VWF;F13A1;PPBP	GO_Cellular_Component_2023	ANKRD40
Epistaxis (HP:0000421)	0.000249153516004407	0.0210346343431781	29.2330827067669	242.55978840122	VWF;ITGB3;F13A1	Human_Phenotype_Ontology	ANKRD40
Joint hemorrhage (HP:0005261)	0.000551421712123734	0.0210346343431781	79.9179487179487	599.625223057505	VWF;F13A1	Human_Phenotype_Ontology	ANKRD40
Menorrhagia (HP:0000132)	0.000732794791382649	0.0210346343431781	66.5897435897436	480.687709790665	VWF;ITGB3	Human_Phenotype_Ontology	ANKRD40
Abnormal platelet function (HP:0011869)	0.000939046176034737	0.0210346343431781	57.0695970695971	397.811953068059	VWF;ITGB3	Human_Phenotype_Ontology	ANKRD40
Impaired platelet aggregation (HP:0003540)	0.000939046176034737	0.0210346343431781	57.0695970695971	397.811953068059	VWF;ITGB3	Human_Phenotype_Ontology	ANKRD40
Bruising susceptibility (HP:0000978)	0.00151624552244864	0.02727287733819	14.9345314505777	96.947780490968	VWF;ITGB3;F13A1	Human_Phenotype_Ontology	ANKRD40
Prolonged bleeding time (HP:0003010)	0.00170455483363688	0.02727287733819	39.9333333333333	254.553088459358	VWF;ITGB3	Human_Phenotype_Ontology	ANKRD40
CD71+ EarlyErythroid	0.000729591372659383	0.0211581498071221	5.38737446197991	38.9131455090759	NAPA;ARHGEF12;ATAD2;MKRN1;TTK;MAP4K5;DLGAP5	Human_Gene_Atlas	ANKRD40
Platelet Alpha Granule (GO:0031091)	7.55473843278831e-05	0.00649707505219795	20.9365721997301	198.703782896596	VWF;ITGB3;PPBP;CLU	GO_Cellular_Component_2023	GPATCH8, CWC25
Platelet Alpha Granule Lumen (GO:0031093)	0.000621181365627628	0.026710798721988	20.8044642857143	153.61782304533	VWF;PPBP;CLU	GO_Cellular_Component_2023	GPATCH8, CWC25
Menorrhagia (HP:0000132)	0.000806143764542194	0.0433802992702447	63.3252032520325	451.08115676238	VWF;ITGB3	Human_Phenotype_Ontology	GPATCH8, CWC25
Abnormal platelet function (HP:0011869)	0.00103286426833916	0.0433802992702447	54.2717770034843	373.141233534045	VWF;ITGB3	Human_Phenotype_Ontology	GPATCH8, CWC25
Impaired platelet aggregation (HP:0003540)	0.00103286426833916	0.0433802992702447	54.2717770034843	373.141233534045	VWF;ITGB3	Human_Phenotype_Ontology	GPATCH8, CWC25
CD71+ EarlyErythroid	0.000980811453494562	0.0304051550583314	5.08672086720867	35.2363783239167	NAPA;ARHGEF12;ATAD2;MKRN1;TTK;MAP4K5;DLGAP5	Human_Gene_Atlas	GPATCH8, CWC25
