## Additional file 8 Table S6 for "Genetic and heat-stress related environmental influences on pig whole-blood gene expression levels"

eQTL region (start-end in bp)	Top-SNP position	eQTL width (in bp)	Top-SNP p-value	Top-SNP ID	SNPs within eQTL	Probe location (start-end in bp)	eQTL type	Probe name	Gene name	Ensembl gene ID
SSC16(32382842-42382841)	37382842	10000000	1.117183e-08	ALGA0090392	1	SSC5(61337862-61361282)	excluded	O6161	YBX3	ENSSSCG00000000633
SSC10(56584649-66584648)	61584649	10000000	1.045485e-08	ASGA0085009	1	SSC14(114062454-114196611)	excluded	O11849	NT5C2	ENSSSCG00000010594
SSC6(160745364-170761741)	165745364	10016378	1.358891e-08	H3GA0052609	2	SSC12(6665398-6681239)	trans	gi|40391542|gb|BP142071.1|BP142071	ENSSSCG00000033918	ENSSSCG00000033918
SSC7(37708898-47708897)	42708898	10000000	1.365397e-08	ALGA0041169	1	SSC11(20948641-21040802)	excluded	O1790	RUBCNL	ENSSSCG00000009410
SSC15(99771812-109771811)	104771812	10000000	6.40125e-09	ASGA0070257	1	SSC15(100029998-100066584)	cis	A_72_P471977	STK17B	ENSSSCG00000016067
SSC7(106306586-116306585)	111306586	10000000	1.804126e-08	ALGA0044770	1	SSC12(39072312-39095454)	excluded	O7791	DDX52	ENSSSCG00000021275
SSC13(23242062-33242061)	28242062	10000000	1.700238e-08	MARC0017626	1	SSC11(5985727-6000701)	excluded	O2852	SLC46A3	ENSSSCG00000009322
SSC16(32382842-42382841)	37382842	10000000	1.763243e-08	ALGA0090392	1	SSC14(46469457-46520135)	excluded	A_72_P003911	AP1B1	ENSSSCG00000009978
SSC6(65484204-76441995)	70484204	10957792	2.56672e-10	ASGA0095088	9	SSC6(74691653-74707598)	cis	A_72_P460241	CELA2A	ENSSSCG00000003459
SSC14(124955099-134955098)	129955099	10000000	3.98407e-12	ALGA0082378	1	SSC14(129466905-129533996)	excluded	A_72_P335878	BAG3	ENSSSCG00000010686
SSC7(107117308-117117307)	112117308	10000000	1.616327e-08	ASGA0036258	1	SSC5(23046727-23050090)	excluded	O11710	MARCHF9	ENSSSCG00000033013
SSC1(63010353-73010352)	68010353	10000000	1.963867e-08	ALGA0004113	1	SSC17(46118825-46143671)	excluded	A_72_P088546	SRSF6	ENSSSCG00000007362
SSC5(64346414-74346413)	69346414	10000000	8.355957e-09	ALGA0032696	1	SSC14(75082673-75095060)	excluded	A_72_P618830	ENSSSCG00000037728	ENSSSCG00000037728
SSC5(64346414-74346413)	69346414	10000000	1.278838e-08	ALGA0032696	1	SSC6(72256822-72510188)	excluded	O3823	VPS13D	ENSSSCG00000003438
SSC5(1-8965144)	3965145	8965144	1.160076e-08	INRA0018060	2	SSC17(56941768-56953361)	trans	A_72_P741264	FAM210B	ENSSSCG00000007492
SSC14(124955099-134955098)	129955099	10000000	2.699218e-13	ALGA0082378	1	SSC14(129466905-129533996)	excluded	A_72_P544072	BAG3	ENSSSCG00000010686
SSC1(4461491-14461490)	9461491	10000000	1.099776e-09	MARC0067406	1	SSC8(119429974-119754650)	excluded	A_72_P146586	PPP3CA	ENSSSCG00000009172
SSC15(107721709-119306316)	112721709	11584608	5.718534e-09	H3GA0044865	3	SSC8(11083615-11132665)	trans	gi|4186146|emb|AJ236934.1|	ENSSSCG00000008742	ENSSSCG00000008742
SSC18(24738685-34826630)	29738685	10087946	7.151332e-09	H3GA0050697	2	SSC18(47169868-47172295)	trans	A_72_P592869	CYCS	ENSSSCG00000016714
SSC8(130623215-138966237)	135623215	8343023	1.870851e-12	ASGA0104052	6	SSC8(135507176-135635371)	cis	A_72_P266022	SCD5	ENSSSCG00000009245
SSC1(14542020-24542019)	19542020	10000000	3.03884e-10	DRGA0000203	1	SSC1(122542409-122575007)	excluded	A_72_P178151	COPS2	ENSSSCG00000004652
SSC17(9716582-19716581)	14716582	10000000	9.47122e-09	ASGA0075520	1	SSC17(13693628-13705318)	cis	A_72_P165886	ENSSSCG00000007039	ENSSSCG00000007039
SSC8(3357640-13357639)	8357640	10000000	3.03749e-09	ALGA0109918	1	SSC14(109088460-109158981)	excluded	O5586	ZFYVE27	ENSSSCG00000010528
SSC12(19355033-29515479)	24355033	10160447	2.424134e-10	ASGA0096968	2	SSC11(1225526-1266380)	trans	A_72_P244047	LATS2	ENSSSCG00000036326
SSC1(267695161-274330532)	272695161	6635372	8.590864e-15	ASGA0082757	3	SSC1(272743845-272763819)	cis	A_72_P082226	ENSSSCG00000032110	ENSSSCG00000032110
SSC7(73214264-85726301)	78214264	12512038	4.624825e-11	DIAS0004352	7	SSC7(77719517-77780205)	cis	A_72_P193702	CHD8	ENSSSCG00000002127
SSC7(36907833-46907832)	41907833	10000000	1.970217e-12	M1GA0010262	1	SSC7(38087258-38094548)	cis	A_72_P687970	RRP36	ENSSSCG00000001656
SSC14(124955099-134955098)	129955099	10000000	8.723805e-10	ALGA0082378	1	SSC14(129466905-129533996)	cis	A_72_P490512	BAG3	ENSSSCG00000010686
SSC9(105280507-115280506)	110280507	10000000	1.809908e-08	ASGA0044293	1	SSC7(25062771-25072038)	excluded	OTTSUST00000000538	TAP1	ENSSSCG00000025618
SSC15(103645898-113645897)	108645898	10000000	8.275855e-09	ALGA0086651	1	SSC15(100029998-100066584)	putative cis	A_72_P208722	STK17B	ENSSSCG00000016067
SSC10(4285554-14285553)	9285554	10000000	1.017594e-08	CASI0009931	1	SSC4(98165991-98172557)	excluded	O14613	MLLT11	ENSSSCG00000030278
SSC4(102182338-112182337)	107182338	10000000	1.131512e-08	ALGA0027862	1	SSC4(98165991-98172557)	excluded	O14613	MLLT11	ENSSSCG00000030278
SSC3(6781244-16781243)	11781244	10000000	4.638933e-09	DIAS0001481	1	SSC5(16071925-16177130)	excluded	A_72_P650834	LIMA1	ENSSSCG00000032269
SSC13(20334575-31048973)	25811975	10714399	9.268084e-09	MARC0010618	4	SSC12(34146167-34167731)	trans	O12539	CUEDC1	ENSSSCG00000017624
SSC7(80255568-94984760)	89880697	14729193	1.42633e-08	H3GA0022418	4	SSC7(88105684-88219075)	cis	A_72_P343683	ENSSSCG00000002259	ENSSSCG00000002259
SSC11(48028924-58028923)	53028924	10000000	1.794631e-08	ALGA0062438	1	SSC6(27748609-27792557)	excluded	A_72_P348863	PHAF1	ENSSSCG00000040749
SSC1(7054793-17088372)	12054793	10033580	1.270141e-08	ALGA0001037	3	SSC1(272625712-272635405)	trans	A_72_P110436	SPACA9	ENSSSCG00000022250
SSC5(46999725-56999724)	51999725	10000000	1.960276e-09	ASGA0025547	1	SSC5(38758616-38815555)	excluded	A_72_P256667	GLIPR1	ENSSSCG00000000519
