## Additional file 9 Table S7 for "Genetic and heat-stress related environmental influences on pig whole-blood gene expression levels"

chromosome	qtl start	qtl end	qtl width	gene name	probe name	top snp position	top snp pvalue	top snp ID	eQTL type	significant snp number	test type
1	12994147	23312130	10317984	IRAK4	gi_59778896_gb_dn104645_1_dn104645	18287551	4.168182e-09	H3GA0001064	trans	3	TEMP heat stress d18-d0
1	14141122	24141121	10000000	ENSSSCG00000037976	a_72_p029336	19141122	1.270688e-08	MARC0024656	false positive	1	TEMP heat stress d18-d0
1	157372950	167372949	10000000	CXCR5	gi_54503316_gb_cj010470_1_cj010470	162372950	1.927157e-08	ALGA0006708	false positive	1	TEMP heat stress d18-d0
1	263405826	273405825	10000000	UGGT1	a_72_p471381	268405826	1.189571e-08	ASGA0007789	false positive	1	TEMP heat stress d18-d0
4	34027395	44449104	10421710	ACADM	a_72_p607423	39027395	2.147815e-08	ALGA0024703	trans	2	TEMP heat stress d18-d0
5	68032235	78032234	10000000	CUL9	a_72_p233267	73032235	8.91603e-09	ASGA0026298	false positive	1	TEMP heat stress d18-d0
6	1	5874826	5874826	COG3	o887	874827	1.567432e-08	ASGA0089103	false positive	1	TEMP heat stress d18-d0
6	131525215	141525214	10000000	AKAP7	a_72_p344608	136525215	8.060395e-09	ASGA0082534	false positive	1	TEMP heat stress d3-d0
6	148833562	158833561	10000000	SLC35A3	a_72_p077331	153833562	1.172168e-08	ASGA0099800	false positive	1	TEMP heat stress d3-d0
6	158534779	168534939	10000161	RAD51	a_72_p261847	163534779	2.167755e-10	M1GA0024424	trans	2	TEMP heat stress d3-d0
7	1309733	11309732	10000000	RAB10	a_72_p280019	6309733	7.928529e-09	ASGA0030885	false positive	1	TEMP heat stress d18-d0
7	14971763	24971762	10000000	DUSP11	a_72_p052556	19971763	3.805464e-09	ASGA0083507	false positive	1	TEMP heat stress d18-d0
7	16208758	26208757	10000000	TOGARAM2	o5856	21208758	7.751882e-09	ASGA0105205	false positive	1	TEMP heat stress d3-d0
7	86257330	96257329	10000000	CNOT2	a_72_p426124	91257330	1.703149e-08	ASGA0084779	false positive	1	TEMP heat stress d18-d0
7	87900999	97900998	10000000	MYOC	a_72_p251607	92900999	1.599823e-08	DIAS0000139	false positive	1	TEMP heat stress d3-d0
8	126343139	136343138	10000000	PDK1	a_72_p236277	131343139	4.612801e-10	M1GA0012077	false positive	1	TEMP heat stress d18-d0
8	126622088	136622087	10000000	AGO3	a_72_p394103	131622088	1.55737e-08	ALGA0049901	false positive	1	TEMP heat stress d18-d0
12	16352352	26352351	10000000	FHIP2A	a_72_p628881	21352352	5.796555e-09	ALGA0103958	false positive	1	TEMP heat stress d18-d0
12	16531687	26531686	10000000	SVIL	a_72_p192782	21531687	1.321883e-09	DRGA0011659	false positive	1	TEMP heat stress d18-d0
12	56197689	61602749	5405061	TULP3	a_72_p417569	61499552	2.655154e-09	ASGA0100005	trans	3	TEMP heat stress d3-d0
13	37508940	47508939	10000000	RBM38	a_72_p545901	42508940	1.520398e-08	ALGA0069846	false positive	1	TEMP heat stress d3-d0
13	37508940	47508939	10000000	LAMP2	a_72_p708395	42508940	1.768945e-09	ALGA0069846	false positive	1	TEMP heat stress d3-d0
13	181992948	191992947	10000000	ENSSSCG00000040056	a_72_p362858	186992948	1.478385e-08	H3GA0037781	false positive	1	TEMP heat stress d18-d0
13	181992948	191992947	10000000	ENSSSCG00000037324	a_72_p097446	186992948	1.279616e-08	H3GA0037781	false positive	1	TEMP heat stress d18-d0
13	181992948	191992947	10000000	RSPH9	a_72_p071431	186992948	1.575825e-08	H3GA0037781	false positive	1	TEMP heat stress d18-d0
13	181992948	191992947	10000000	DUSP3	o13813	186992948	1.357563e-08	H3GA0037781	false positive	1	TEMP heat stress d18-d0
14	3095843	13095842	10000000	ASTE1	a_72_p051166	8095843	1.727478e-08	H3GA0038723	false positive	1	TEMP heat stress d18-d0
14	136123029	141755446	5632418	PISD	o12105	141123029	1.822101e-08	ALGA0083389	false positive	1	TEMP heat stress d18-d0
16	8336122	18336121	10000000	PNISR	a_72_p444456	13336122	1.89147e-08	ASGA0072337	false positive	1	TEMP heat stress d18-d0
16	26722381	36722380	10000000	PRRT3	a_72_p073931	31722381	7.652999e-09	ALGA0090092	false positive	1	TEMP heat stress d18-d0
18	18959479	28959478	10000000	ENSSSCG00000016026	o9987	23959479	1.378572e-08	MARC0001905	false positive	1	TEMP heat stress d3-d0
