## Additional file 10 Table S8 for "Genetic and heat-stress related environmental influences on pig whole-blood gene expression levels"

test type	phenotype	sampling time	probe name	gene name	P.Value	Spearman Coef
d0 temp & d0 trop	residual feeding intake	continuous	A_72_P198317	ENSSSCG00000035114	3.26781200622621e-05	0.205667599196397
d0 temp & d0 trop	cutaneous temperature	week23	O7320	LIMS2	7.09391719789556e-05	0.160473856896329
d0 temp & d0 trop	cutaneous temperature	week23	A_72_P251477	FBXL4	4.35469373706118e-05	-0.250705541952066
d0 temp & d0 trop	cutaneous temperature	week23	A_72_P283514	SLC30A1	1.52018010645177e-05	-0.360903982067802
d0 temp & d0 trop	cutaneous temperature	week23	A_72_P584561	FBXL4	3.32772223783104e-05	-0.248205709843136
d0 temp & d0 trop	cutaneous temperature	week23	A_72_P403993	CNTROB	6.69047149548304e-05	0.0950675675490534
d0 temp & d0 trop	cutaneous temperature	week23	A_72_P720183	TRUB2	1.73480851300802e-05	0.0973212348912626
d0 temp & d0 trop	cutaneous temperature	week23	A_72_P407843	AMPD3	7.23388267436227e-05	-0.130184855813593
d0 temp & d0 trop	cutaneous temperature	week23	A_72_P657158	TMCO1	5.96009609337235e-05	-0.122177865491132
d0 temp & d0 trop	cutaneous temperature	week23	A_72_P532598	SHISA5	3.11953423161241e-05	0.0568782346082225
d0 temp & d0 trop	cutaneous temperature	week23	A_72_P473388	ENSSSCG00000033690	6.01951795672119e-06	-0.177601659454968
d0 temp & d0 trop	cutaneous temperature	week23	A_72_P418264	RIOK3	6.08063595164687e-05	-0.38394950156741
d0 temp & d0 trop	cutaneous temperature	week23	A_72_P151111	CAP1	5.03913855267228e-05	-0.134916375650184
d0 temp & d0 trop	cutaneous temperature	week23	A_72_P053641	ERAP2	1.48116815109867e-06	-0.205968338563041
d0 temp & d0 trop	cutaneous temperature	week23	A_72_P472612	CAB39	1.47207045019358e-05	0.0707003582359738
d0 temp & d0 trop	cutaneous temperature	week23	A_72_P197147	ITGA5	2.63346039474679e-05	0.0906760622114816
d0 temp & d0 trop	cutaneous temperature	week23	A_72_P140141	ZFYVE27	5.45215656488608e-05	-0.140957131843341
d0 temp & d0 trop	cutaneous temperature	week23	A_72_P432444	COPS7A	6.58692698597102e-05	-0.243471866361653
d0 temp & d0 trop	cutaneous temperature	week23	O10422	ENSSSCG00000007524	6.00231615492428e-05	0.128039771985828
d0 temp & d0 trop	cutaneous temperature	week23	A_72_P453769	ASCL4	7.17842332850106e-05	0.0883433588970423
d0 temp & d0 trop	cutaneous temperature	week23	A_72_P323168	DENND1B	3.09127087359783e-05	-0.10748879515118
d0 temp & d0 trop	cutaneous temperature	week23	A_72_P085731	UBAP2	5.75280792590895e-05	0.105965617864172
d0 temp & d0 trop	cutaneous temperature	week23	O735	UNC50	5.20953420331823e-05	-0.177032782927087
d0 temp & d0 trop	cutaneous temperature	week23	A_72_P442402	OXT	5.10115609105491e-05	0.0890882496484916
d0 temp & d0 trop	cutaneous temperature	week23	A_72_P192577	ZNF565	7.75836644337774e-06	-0.28383844136095
d0 temp & d0 trop	cutaneous temperature	week23	A_72_P097366	GYG1	2.80954536454045e-05	-0.203237449816
d0 temp & d0 trop	cutaneous temperature	week23	A_72_P429929	RHOA	7.58424619830302e-05	-0.146538367930111
d0 temp & d0 trop	cutaneous temperature	week23	A_72_P049471	NOPCHAP1	2.99770097492309e-05	-0.345702970163619
d0 temp & d0 trop	cutaneous temperature	week23	A_72_P494361	PLPP6	8.16918193276194e-07	-0.288016031486559
d0 temp & d0 trop	cutaneous temperature	week23	O8170	ATF6B	7.38701401941661e-05	0.103229868741263
d0 temp & d0 trop	cutaneous temperature	week23	O7337	SLIT1	5.81331707115103e-05	0.0938493046711587
d0 temp & d0 trop	cutaneous temperature	week23	A_72_P299704	LRIF1	8.86203660851143e-06	-0.208277606430242
d0 temp & d0 trop	cutaneous temperature	week23	A_72_P262637	ENO2	2.46743494748016e-05	-0.0282901854998174
d0 temp & d0 trop	cutaneous temperature	week23	A_72_P192006	CITED2	3.39151988491703e-05	-0.32484287387913
d0 temp & d0 trop	cutaneous temperature	week23	A_72_P376858	ENSSSCG00000017135	4.49754050794639e-05	0.0866091954611748
d0 temp & d0 trop	cutaneous temperature	week23	O13813	DUSP3	6.65127936164368e-05	0.125144780245815
d0 temp & d0 trop	cutaneous temperature	week23	O9352	CDC42EP4	2.24364065607218e-06	0.199054003339566
d0 temp & d0 trop	cutaneous temperature	week23	A_72_P339643	ZBTB24	6.10292909265946e-06	-0.135462745730658
d0 temp & d0 trop	cutaneous temperature	week23	gi|59778896|gb|DN104645.1|DN104645	IRAK4	1.14886778363274e-05	-0.053055209311175
d0 temp & d0 trop	cutaneous temperature	week23	A_72_P148876	CREG2	5.59780299981413e-07	0.215849541618896
d0 temp & d0 trop	cutaneous temperature	week23	A_72_P158071	UAP1	2.08220492111403e-05	-0.129982899075218
d0 temp & d0 trop	cutaneous temperature	week23	A_72_P372843	COX15	2.68453515479386e-05	-0.156473978460962
d0 temp & d0 trop	cutaneous temperature	week23	O9041	FAM98C	3.36559205748192e-05	0.113689679056309
d0 temp & d0 trop	feed convertion ratio	continuous	A_72_P737152	ND2	6.04829239919691e-05	-0.176956313135015
d0 temp & d0 trop	feed convertion ratio	continuous	A_72_P400528	ACTG2	3.12362775397917e-06	0.0243737471918432
d0 temp & d0 trop	feed convertion ratio	continuous	O10656	STK24	5.10611264070014e-05	0.106631340231053
d0 temp & d0 trop	feed convertion ratio	continuous	A_72_P155351	MGLL	1.89708512733448e-05	0.0388471409587037
d0 temp & d0 trop	feed convertion ratio	continuous	A_72_P562444	NPEPL1	2.16944414765196e-05	-0.137275620381151
d0 temp & d0 trop	feed convertion ratio	continuous	A_72_P070041	ACTA2	4.25980119382949e-05	0.0026139653519265
d0 temp & d0 trop	average daily gain	week11 to week23	O1169	FUNDC1	3.73927826020417e-05	-0.312063295156349
d0 temp & d0 trop	average daily gain	week11 to week23	A_72_P219062	SLC25A5	6.2861929832456e-05	-0.198254875709988
d0 temp & d0 trop	average daily gain	week11 to week23	A_72_P598173	PLGRKT	1.41757463130509e-05	-0.227481375819811
d0 temp & d0 trop	average daily gain	week11 to week23	O8737	ZCCHC17	6.75022416246519e-05	-0.139477824581648
d0 temp & d0 trop	average daily gain	week11 to week23	A_72_P676371	ENSSSCG00000016990	2.10101500456553e-05	-0.177169973301449
d0 temp & d0 trop	average daily gain	week11 to week23	A_72_P087096	MND1	6.49987649732515e-05	-0.1839760779946
d0 temp & d0 trop	average daily gain	week11 to week23	A_72_P276119	ETNK2	1.23387014075339e-05	0.313717987846309
d0 temp & d0 trop	average daily gain	week11 to week23	A_72_P494346	PLGRKT	2.98948910762027e-05	-0.184969179303694
d0 temp & d0 trop	average daily gain	week11 to week23	O12126	PLGRKT	1.23284228232074e-05	-0.172050687652701
d0 temp & d0 trop	average daily gain	week11 to week23	gi|115555262|dbj|AK233877.1|	ENSSSCG00000001951	2.01916185676011e-05	-0.0597939374310136
d0 temp & d0 trop	average daily gain	week11 to week23	A_72_P198287	ING2	6.6776058007019e-05	0.0020947839316038
d0 temp & d0 trop	average daily gain	week11 to week23	A_72_P442350	PER1	1.50445160645615e-05	0.281958747378566
d0 temp & d0 trop	average daily gain	week11 to week23	A_72_P581202	MGST3	4.05725913828881e-05	-0.146094898419516
d0 temp & d0 trop	average daily gain	week11 to week23	gi|115554303|dbj|AK240098.1|	PAFAH1B3	5.32771400708162e-05	0.0447045180392359
d0 temp & d0 trop	average daily gain	week11 to week23	A_72_P639939	PSMA3	5.87867732119134e-05	-0.316360523336354
d0 temp & d0 trop	average daily gain	week11 to week23	A_72_P718598	ENSSSCG00000001951	3.07011657395318e-05	-0.0673506980380781
d0 temp & d0 trop	average daily gain	week21 to week23	A_72_P404963	CEP83	7.40389235073561e-05	0.191775710945572
d0 temp & d0 trop	average daily gain	week21 to week23	A_72_P423634	ENSSSCG00000023426	1.37870395061503e-05	0.144289536175282
d0 temp & d0 trop	average daily gain	week21 to week23	OTTSUST00000000662	PSMB9	2.64647021049186e-05	-0.219544365102261
d0 temp & d0 trop	average daily gain	week21 to week23	O1617	LAMP2	5.85328125268092e-05	-0.179019760116208
d0 temp & d0 trop	average daily gain	week21 to week23	A_72_P276254	ENSSSCG00000003420	3.21103754074045e-05	-0.158065532386188
temp heat stress	body weight	d18-d0	O8350	PCNX1	6.03779011872808e-05	-0.0221134656907697
temp heat stress	body weight	d18-d0	A_72_P037556	BLVRB	4.35969463014933e-05	0.166169015736898
temp heat stress	body weight	d18-d0	O11890	R3HDM4	2.80560921608449e-05	0.110939540635365
temp heat stress	body weight	d18-d0	O10422	ENSSSCG00000007524	1.13537689377707e-05	0.112229937673426
temp heat stress	body weight	d18-d0	O1940	SLC25A39	4.43247305422812e-05	0.155766419391347
temp heat stress	body weight	d18-d0	A_72_P368933	AQP1	2.83014510080541e-05	0.119148786911723
temp heat stress	body weight	d18-d0	A_72_P147496	BNIP3L	3.81036519594242e-05	0.0884713549160955
temp heat stress	body weight	d18-d0	CUST_202_PI427286967	KPNA1	3.85060441095663e-05	0.136259317587656
temp heat stress	body weight	d18-d0	A_72_P628552	OAZ1	1.18109712656436e-05	0.177086311885016
temp heat stress	body weight	d18-d0	A_72_P010916	ATP5IF1	6.82008450949489e-06	0.19570444312322
temp heat stress	body weight	d18-d0	O7956	SHCBP1	1.3613989275367e-05	-0.0402639413701911
temp heat stress	body weight	d18-d0	A_72_P313498	RFESD	4.71601184716587e-05	0.0728442682921008
temp heat stress	body weight	d18-d0	A_72_P080596	ENSSSCG00000030696	4.63258920141839e-05	0.0884224620935088
temp heat stress	body weight	d18-d0	A_72_P628492	DSTN	2.96222468818585e-05	-0.0936544227338455
temp heat stress	body weight	d18-d0	O7479	ENSSSCG00000038364	5.29605220798024e-05	-0.101755359382832
temp heat stress	body weight	d3-d0	A_72_P049866	WSB1	4.44692557413565e-05	-0.0456336941702323
temp heat stress	body weight	d3-d0	A_72_P536393	ASTE1	3.25210336012828e-05	0.086692296271618
temp heat stress	body weight	d3-d0	A_72_P472012	ENSSSCG00000016075	3.70990156253555e-05	-0.0645855833467744
temp heat stress	body weight	d3-d0	A_72_P241002	BLCAP	7.62180472338868e-05	-0.0732326866461863
temp heat stress	body weight	d3-d0	A_72_P207172	ZFAND6	1.71334508321133e-05	0.00719177330832817
d0 temp & d0 trop	body weight	week23	A_72_P367813	U2AF1L4	6.97168766078443e-05	0.18896914854942
d0 temp & d0 trop	body weight	week23	O1169	FUNDC1	1.25148111701954e-05	-0.261309803007306
d0 temp & d0 trop	body weight	week23	A_72_P598173	PLGRKT	3.05216190749578e-05	-0.182362818887927
d0 temp & d0 trop	body weight	week23	A_72_P157956	PLGRKT	6.00383435100553e-05	-0.116704332175447
d0 temp & d0 trop	body weight	week23	A_72_P067031	NLK	5.7258740019098e-05	0.203726515326983
d0 temp & d0 trop	body weight	week23	A_72_P293404	TSPAN13	6.81408369578563e-05	0.00363569540784807
d0 temp & d0 trop	body weight	week23	A_72_P676371	ENSSSCG00000016990	4.14630909183445e-05	-0.204064092720846
d0 temp & d0 trop	body weight	week23	O5560	ENSSSCG00000007719	8.60231170679067e-06	0.16011889034384
d0 temp & d0 trop	body weight	week23	A_72_P494346	PLGRKT	2.88391477951231e-05	-0.142021800109805
d0 temp & d0 trop	body weight	week23	gi|52351371|gb|AY609801.1|	SERPINB2	1.62620097250563e-05	-0.186786485602567
d0 temp & d0 trop	body weight	week23	O12126	PLGRKT	2.12740098002105e-05	-0.11381443756191
d0 temp & d0 trop	body weight	week23	gi|115555262|dbj|AK233877.1|	ENSSSCG00000001951	6.32913568016339e-05	-0.0669814579919523
d0 temp & d0 trop	body weight	week23	A_72_P185006	TENM1	9.38693985820735e-06	0.111333454151593
d0 temp & d0 trop	body weight	week23	A_72_P275269	FGD1	6.84935355631858e-05	0.280877358257094
d0 temp & d0 trop	body weight	week23	A_72_P198287	ING2	1.34828095129378e-05	-0.0893660174349198
d0 temp & d0 trop	body weight	week23	A_72_P431054	MASP2	2.23801806875789e-05	0.25278194333433
d0 temp & d0 trop	body weight	week23	O11386	PDE3A	5.94065681618375e-05	-0.17314722820244
d0 temp & d0 trop	body weight	week23	A_72_P442350	PER1	4.41259837407255e-05	0.297104435665582
d0 temp & d0 trop	body weight	week23	A_72_P173686	BAIAP2L1	4.17327821678216e-06	-0.0796870915490214
d0 temp & d0 trop	body weight	week23	A_72_P639939	PSMA3	4.06666430596568e-05	-0.346691901560631
d0 temp & d0 trop	body weight	week23	O10638	PHF1	3.7558507879377e-06	0.239257867426015
d0 temp & d0 trop	body weight	week23	A_72_P040726	ENSSSCG00000007719	6.40091707181514e-06	0.198431302959196
d0 temp & d0 trop	body weight	week23	A_72_P119996	OGT	4.10925109454686e-05	0.140028519563599
d0 temp & d0 trop	body weight	week23	A_72_P208827	RAP2B	3.40218633554223e-05	0.136866083026279
d0 temp & d0 trop	body weight	week23	A_72_P718598	ENSSSCG00000001951	3.30483469939534e-05	-0.0834116654550626
d0 temp & d0 trop	rectal temperature	week23	A_72_P170526	RPL24	5.95842563265326e-05	0.131282256418764
d0 temp & d0 trop	rectal temperature	week23	A_72_P387123	DAZAP1	2.51584349516493e-05	-0.268678171553537
d0 temp & d0 trop	rectal temperature	week23	A_72_P055646	KIF26B	3.55092087558152e-06	-0.265875899151926
d0 temp & d0 trop	rectal temperature	week23	A_72_P205007	ANAPC13	3.02835567071897e-05	-0.288730018833048
d0 temp & d0 trop	rectal temperature	week23	gi|116341561|gb|DT323833.1|DT32...	S1PR1	1.02482940748356e-05	-0.230999442867179
d0 temp & d0 trop	rectal temperature	week23	A_72_P124321	AGO2	5.06571212688253e-05	0.119286645256876
d0 temp & d0 trop	rectal temperature	week23	A_72_P132681	ANKZF1	9.08625087463041e-06	-0.225846982111665
d0 temp & d0 trop	rectal temperature	week23	A_72_P596049	COX7A2	9.03873936750276e-06	0.273728649993408
d0 temp & d0 trop	rectal temperature	week23	A_72_P132551	IMPACT	3.56100715014334e-05	-0.0874514823691986
d0 temp & d0 trop	rectal temperature	week23	A_72_P094101	ENSSSCG00000025209	3.50763532486632e-05	-0.22546822933095
d0 temp & d0 trop	rectal temperature	week23	A_72_P637286	ENSSSCG00000011196	4.67606300502962e-05	0.075568332415231
d0 temp & d0 trop	rectal temperature	week23	A_72_P362193	CISH	7.2513568696035e-05	0.198448839006509
d0 temp & d0 trop	rectal temperature	week23	A_72_P500545	ENSSSCG00000047605	7.03881683680023e-05	-0.232319095887181
d0 temp & d0 trop	rectal temperature	week23	A_72_P544072	BAG3	5.22509037688837e-05	0.165963734102347
d0 temp & d0 trop	rectal temperature	week23	A_72_P339208	OGA	2.60543732375716e-05	-0.245684919447828
d0 temp & d0 trop	rectal temperature	week23	O11555	MSL2	5.22201558559047e-05	-0.18530552305563
d0 temp & d0 trop	rectal temperature	week23	O10985	MTCP1	3.64843446039058e-05	-0.229269887929567
d0 temp & d0 trop	rectal temperature	week23	A_72_P140396	ZNF346	2.56846400801981e-05	-0.21448049692612
d0 temp & d0 trop	rectal temperature	week23	O11765	POLG2	2.80560474685532e-05	-0.222401023027474
d0 temp & d0 trop	rectal temperature	week23	A_72_P477497	ENSSSCG00000007493	3.70840919750474e-05	0.164125644267082
d0 temp & d0 trop	rectal temperature	week23	O11265	SMC2	2.44410735624433e-05	0.221963485097817
d0 temp & d0 trop	rectal temperature	week23	O11999	CIC	4.41786293814313e-05	-0.141452743555881
d0 temp & d0 trop	rectal temperature	week23	A_72_P440556	VDAC3	1.19528695539316e-05	0.15955827063338
d0 temp & d0 trop	rectal temperature	week23	O8784	VDAC3	4.75261497250871e-05	0.145059490073757
d0 temp & d0 trop	rectal temperature	week23	A_72_P203272	COX7A2	3.00349831703902e-06	0.196792685114695
d0 temp & d0 trop	rectal temperature	week23	A_72_P671761	ENSSSCG00000016075	7.43286138475926e-05	-0.175171136664817
temp heat stress	cutaneous temperature	d3-d0	O7320	LIMS2	2.08020059447085e-05	0.0348228781366649
temp heat stress	cutaneous temperature	d3-d0	O13263	ACVR1	7.16236353993576e-05	0.03143670086493
temp heat stress	cutaneous temperature	d3-d0	A_72_P083826	CCDC107	5.00850207183026e-05	-0.100630439128048
temp heat stress	rectal temperature	d18-d0	O11958	ENSSSCG00000032946	7.07329402941593e-05	-0.0411455951928272
temp heat stress	rectal temperature	d18-d3	O590	IFT74	5.09410615814314e-05	0.0180896515849371
temp heat stress	rectal temperature	d3-d0	A_72_P001301	CD96	4.41698515706939e-05	0.125190154806883
temp heat stress	rectal temperature	d3-d0	A_72_P180726	VARS2	2.0466475175818e-05	-0.0864460910875008
temp heat stress	rectal temperature	d3-d0	A_72_P140396	ZNF346	3.83748794533467e-05	0.164571068920496
temp heat stress	backfat thickness	d18-d0	A_72_P628492	DSTN	2.65538722765299e-05	-0.0451064604006397
